# Extracellular polymeric substance degradation shapes microbial community diversity

**DOI:** 10.1101/2025.01.22.634264

**Authors:** Sammy Pontrelli, Kian Bigovic Villi, Andreas Sichert, Julian Trouillon, Adriano Rutz, Zachary Landry, Simon H. Rüdisser, Roman Stocker, Uwe Sauer

## Abstract

Competition for and exchange of nutrients play crucial roles in shaping microbial community function and dynamics. Although cross-feeding of small metabolites is known to drive carbon exchange among species, the importance of self-produced extracellular polymeric substances (EPS)— which include proteins, polysaccharides, DNA, and humic-like substances— remains less understood. Utilizing chitin-degrading microbial isolates and natural seawater communities, we found that 4–7% of the carbon from chitin degradation is converted into EPS, accounting for nearly a quarter of the exuded carbon. Different sources of EPS were found to select for distinct microbial communities. Through enzyme assays and untargeted metabolomics, we demonstrated that secreted enzymes degrade EPS in multiple steps that influence community diversity: larger oligomers are initially utilized by specialized degraders, while the subsequent breakdown into smaller oligomers, monosaccharides, and amino acids supports non-specialized consumers. These findings highlight the role of EPS as a significant carbon source exchanged between microbes, fueling metabolically diverse populations and enriching our understanding of carbon-mediated microbial interactions.
