## Supplemental Table 1 for "Extracellular polymeric substance degradation shapes microbial community diversity"

	EPS	Fucose	Galactosamine	Galactose	GalacturonicAcid	Glucosamine	Glucose	GlucuronicAcid	Rhamnose	Ribose	Xylose
1	1A01	0.631171822	0.133779991	13.35368977	16.99064773	22.06766556	19.99494113	0.317777236	0.120638019	0.383745828	0.191584647
2	6803	14.88249209	44.27616321	31.62116816	0.364578525	14.74627324	153.0188146	12.8061244	20.53988613	17.43805623	4.275799964
3	6C06	2.159010618	21.91104317	6.846181479	0.031227409	6.373043653	112.7158886	1.446969738	1.558719491	1.294160176	0.260453492
4	Seawater 1	36.92342276	3.152974881	19.73288393	4.856143235	1.803854751	87.47504485	13.81769406	23.35696474	0.460936732	3.48331227
5	Seawater 2	0.813984404	0.904181087	27.66692648	2.567005811	4.089507987	135.4517516	8.393061298	1.475371051	1.226295014	0.216990658
6	Seawater 3	11.83368017	4.123635857	15.6885366	6.506536905	7.3233525	84.29539675	15.38672666	18.69003431	0.558532316	1.63874856
Suppelemental table 1: Measured monosaccharide concentrations in EPS samples after polysaccharide acid hydrolysis. Values are given in mg monosaccharide/g EPS
