## Supplemental Dataset 3 for "Extracellular polymeric substance degradation shapes microbial community diversity"

### Sheet: Supplemental Dataset 3
molecularFormula	adduct	ClassyFire#most specific class	ionMass	retentionTimeInMinutes
C27H24N4O7S3	[M + Na]+	Alpha amino acids and derivatives	635.071	0.123
C20H26BrF3N8O9	[M + H]+	Amino acids and derivatives	659.102	0.132
C28H20N10O11S	[M + Na]+	N-acyl-alpha amino acids and derivatives	727.09	0.132
C14H23N5O7	[M + H]+	Oligopeptides	374.167	0.144
C26H38N2O15	[M + K]+	O-glycosyl compounds	657.189	0.144
C12H19N3O7	[M + H]+	Peptides	318.13	0.147
C22H25F3N4O4	[M + H]+	Amino acids and derivatives	467.186	0.148
C12H17F2N3O3S	[M + Na]+	Alpha amino acid amides	344.087	0.15
C10H20N4O4	[M + H]+	Dipeptides	261.156	0.153
C11H22N4O4	[M + H]+	Dipeptides	275.173	0.153
C10H21N5O4	[M + H]+	Dipeptides	276.166	0.153
C12H19N3O6	[M + H]+	Oligopeptides	302.135	0.156
C10H18N2O5S	[M + Na]+	Dipeptides	301.081	0.16
C21H36N6O9	[M + Na]+	Peptides	539.239	0.163
C19H28N6O8	[M + H]+	Oligopeptides	469.208	0.17
C19H34N4O7	[M + K]+	Oligopeptides	469.208	0.17
C10H18N2O5	[M + H]+	Dipeptides	247.129	0.176
C21H21ClN6O6	[M + K]+	Purine nucleosides	527.084	0.178
C18H31N7O8	[M + K]+	Amino acids and derivatives	512.189	0.186
C18H33N5O8S2	[M + H]+	N-acyl-alpha amino acids and derivatives	512.189	0.186
C12H20N6O3S	[M + H]+	Alpha amino acids and derivatives	329.142	0.193
C11H19N5O2S2	[M + H]+	Azoles	318.108	0.211
C6H14BF2N3O3	[M + H]+	Alpha amino acids and derivatives	225.122	0.214
C27H23N5O4	[M + Na]+	Alpha amino acids and derivatives	504.161	0.215
C24H32N6O7S2	[M + H]+	Alpha amino acids and derivatives	581.181	0.227
C22H39N7O12	[M + Na]+	Alpha amino acids and derivatives	616.257	0.248
C27H38N4O6S	[M + K]+	Peptides	585.21	0.258
C13H25N3O7S	[M + H]+	Gamma-glutamyl peptides	368.145	0.33
C17H24N2O6S2	[M + Na]+	Alpha amino acids and derivatives	439.099	0.337
C17H19N4O8P	[M + H]+	Flavin nucleotides	439.099	0.337
C21H20Cl3N5O4S	[M + H]+	Alpha amino acids and derivatives	544.034	0.353
C8H21N7O2	[M + K]+	Guanidines	286.14	0.359
C12H21N3O6	[M - H2O + H]+	Oligopeptides	286.14	0.359
C22H36N4O8	[M + K]+	Oligopeptides	523.214	0.369
C5H15N5O3S	[M + Na]+	Alpha amino acids and derivatives	248.076	0.395
C9H13NO7	[M + H]+	Alpha amino acids	248.076	0.395
C16H30N6O5S	[M + Na]+	Oligopeptides	441.191	0.497
C10H18N6O5	[M + K]+	Peptides	341.095	0.513
C11H24N2O3S2	[M + Na]+	Organonitrogen compounds	319.114	0.516
C16H21N3O6	[M + H]+	Oligopeptides	352.15	0.589
C10H17N3O6S2	[M + H]+	Alpha amino acids and derivatives	340.064	0.635
C18H23N3O7	[M + H]+	Oligopeptides	394.161	0.819
C18H30N4O7S	[M + H]+	Oligopeptides	447.191	0.943
C11H19NO9	[M + H]+	Alpha amino acids	310.114	0.96
C14H25N3O5	[M + H]+	Oligopeptides	316.187	0.966
C11H20N2O3	[M + H]+	Dipeptides	229.155	0.976
C17H35N3O7	[M + Na]+	Peptides	416.24	0.98
C19H33N3O7	[M + H]+	Peptides	416.24	0.98
C28H37N5O6S	[M + H]+	Peptides	572.257	0.98
C16H26N4O4	[M + K]+	Oligopeptides	377.163	0.981
C22H31N3O8S	[M + H]+	Peptides	498.192	0.989
C14H25N3O4	[M + H]+	Oligopeptides	300.192	0.996
C17H32N6O4	[M + H]+	Oligopeptides	385.256	1.001
C16H31N5O4S	[M + Na]+	Biotin and derivatives	412.199	1.009
C13H25N3O6	[M + Na]+	Peptides	342.167	1.02
C19H32N4O7	[M + H]+	Oligopeptides	429.235	1.021
C18H36N8O6S	[M + Na]+	5'-deoxy-5'-thionucleosides	515.237	1.021
C36H47N9O8	[M + Na]+	Oligopeptides	756.342	1.033
C31H39N5O6	[M + Na]+	Oligopeptides	600.281	1.036
C22H44N8O6S	[M + K]+	Peptides	587.269	1.039
C18H25ClN4O6	[M + H]+	Peptides	429.153	1.068
C14H26N6O7	[M + K]+	Oligopeptides	429.153	1.068
C21H28N4O9	[M + H]+	Oligopeptides	481.196	1.086
C27H39N5O4	[M + Na]+	Oligopeptides	520.288	1.115
C18H24N4O5	[M + H]+	Oligopeptides	377.181	1.12
C36H46N4O12	[M + H]+	Glycosylamines	727.312	1.129
C25H40N6O9	[M + H]+	Oligopeptides	569.293	1.181
C19H29N5O7	[M + H]+	Oligopeptides	440.213	1.193
C23H39N5O6	[M + H]+	Oligopeptides	482.297	1.194
C22H30N4O6	[M + H]+	Oligopeptides	447.227	1.194
C22H32N4O6	[M + H]+	Peptides	449.237	1.196
C15H26N8O4	[M + K]+	Oligopeptides	421.172	1.197
C14H18N2O3	[M + H]+	Dipeptides	263.139	1.217
C13H20FN3O4	[M + H]+	Peptides	302.15	1.245
C22H39N5O6	[M + H]+	Oligopeptides	470.297	1.26
C25H39N7O5	[M + H]+	Oligopeptides	518.31	1.276
C24H36N6O4	[M + H]+	Oligopeptides	473.287	1.28
C23H41N3O5S	[M + H]+	Peptides	472.285	1.291
C22H38N4O7	[M + H]+	Oligopeptides	471.281	1.294
C27H35N5O8	[M + Na]+	Oligopeptides	580.239	1.307
C35H40BCl2N7O7	[M + H]+	Peptides	751.253	1.314
C33H37N7O7S	[M + H]+	Oligopeptides	676.258	1.37
C31H39N7O7S	[M + Na]+	Oligopeptides	676.258	1.37
C30H48N6O9	[M + H]+	Oligopeptides	637.355	1.372
C30H40N8O8	[M + K]+	Oligopeptides	679.258	1.372
C33H44N4O6S2	[M + Na]+	Alpha amino acids and derivatives	679.258	1.372
C17H25N5O5	[M + H]+	Oligopeptides	380.195	1.416
C15H27N5O5	[M + Na]+	Oligopeptides	380.195	1.416
C28H47ClF3N7O12	[M + H]+	Amino acids and derivatives	766.3	1.449
C24H48N6O9	[M + Na]+	Peptides	587.338	1.465
C20H33N5O9	[M + H]+	Oligopeptides	488.236	1.523
C38H53N3O14	[M + H]+	N-acyl-alpha-hexosamines	776.361	1.584
C22H41N7O9	[M + H]+	Peptides	548.304	1.594
C31H52N4O9	[M + K]+	Peptides	663.335	1.608
C16H21N3O4	[M + Na]+	Peptides	342.143	1.616
C16H25N3O6	[M + H]+	Oligopeptides	356.183	1.63
C14H27N3O6	[M + Na]+	Oligopeptides	356.183	1.63
C28H39FN4O4	[M + K]+	Amino acids and derivatives	553.259	1.683
C31H42N6O10S	[M + H]+	Peptides	691.279	1.688
C40H54N8O8S	[M + H]+	Peptides	807.385	1.796
C16H28N4O8	[M + K]+	Oligopeptides	443.154	1.805
C18H25ClFN3O3	[M + H]+	Alpha amino acids and derivatives	386.167	1.88
